# Extracellular vesicles regulate yeast growth, biofilm formation, and yeast-to-hypha differentiation in *Candida albicans*

**DOI:** 10.1101/2021.01.21.427696

**Authors:** Leandro Honorato, Joana Feital Demetrio, Cameron C. Ellis, Alicia Piffer, Yan Pereira, Susana Frases, Glauber Ribeiro de Sousa Araújo, Bruno Pontes, Maria Tays Mendes, Marcos Dias Pereira, Allan J. Guimarães, Natalia Martins da Silva, Gabriele Vargas, Luna Joffe, Maurizio Del Poeta, Joshua D. Nosanchuk, Daniel Zamith, Flavia Coelho Garcia dos Reis, Marcio L. Rodrigues, Sharon de Toledo Martins, Lysangela Ronalte Alves, Igor C. Almeida, Leonardo Nimrichter

## Abstract

The ability to undergo morphological changes during adaptation to distinct environments is exploited by *Candida albicans* and has a direct impact on virulence. In this study, we investigated the influence of fungal extracellular vesicles (EVs) during yeast growth, biofilm formation, and morphogenesis in *C. albicans*. Addition of *C. albicans* EVs (*Ca* EVs) to the culture medium positively affected yeast growth. Using crystal violet staining and scanning electron microscopy (SEM), we demonstrated that *Ca* EVs inhibited biofilm formation by *C. albicans in vitro*. By time-lapse microscopy and SEM, we showed that *Ca* EV-treatment stops filamentation promoting pseudohyphae formation with multiple sites for yeast budding. The ability of *Ca* EVs to regulate dimorphism was further compared to EVs isolated from different *C. albicans* strains, *Saccharomyces cerevisiae*, and *Histoplasma capsulatum*. *Ca* EVs from distinct strains robustly inhibited yeast-to-hyphae differentiation with morphological changes occurring in less than 4 hours. A minor inhibitory effect was promoted by EVs from *S. cerevisiae* and *H. capsulatum* only after 24 hours of incubation. The inhibitory effect of *Ca* EVs was promoted by a combination of lipid compounds identified by gas chromatography-tandem mass spectrometry analysis as sesquiterpenes, diterpenes, and fatty acids. Remarkably, *Ca* EVs were also able to reverse filamentation, transforming hyphal growth to yeast forms. Transcriptomic analysis demonstrated that treatment with *Ca* EVs modified the expression of more than 300 genes. The most effectively upregulated pathways were related to DNA metabolism. The downregulated genes were mostly associated with extracellular and adhesion proteins. Finally, yeast cells treated with *Ca* EVs for 24 hours lost their agar invasive ability and were avirulent when inoculated in *Galleria mellonella* larvae. In summary, our results indicate that fungal EVs can profoundly modify *C. albicans* growth and regulate yeast-to-hypha differentiation inhibiting biofilm formation and virulence.
