## Supplemental Table 1 for "Extracellular vesicles regulate yeast growth, biofilm formation, and yeast-to-hypha differentiation in *Candida albicans*"

### Sheet: EV1_S31_L002_R1_001 RNA-Seq...
Read count statistics
Sample name	Read count	Single, mapped %	Single, unmapped %
EV1_S31_L002_R1_001 RNA-Seq report	2598136	92.61	7.39
EV2_S32_L002_R1_001 RNA-Seq report	69270376	96.15	3.85
EV3_S33_L002_R1_001 RNA-Seq report	1982053	95.02	4.98
FI_1_S37_L002_R1_001 RNA-Seq report	2095907	92.34	7.66
FI_2_S38_L002_R1_001 RNA-Seq report	2022105	90.9	9.1
FI_3_S39_L002_R1_001 RNA-Seq report	2770734	89.92	10.08
FOH_1_S34_L002_R1_001 RNA-Seq report	1870502	94.78	5.22
FOH_2_S35_L002_R1_001 RNA-Seq report	2145570	90.47	9.53
FOH_3_S36_L002_R1_001 RNA-Seq report	1777615	93.69	6.31
PH4_1_S25_L002_R1_001 RNA-Seq report	2148266	92.96	7.04
PH4_2_S26_L002_R1_001 RNA-Seq report	1894058	90.47	9.53
PH4_3_S27_L002_R1_001 RNA-Seq report	1976408	92.67	7.33
PH7_1_S28_L002_R1_001 RNA-Seq report	1904695	94.44	5.56
PH7_2_S29_L002_R1_001 RNA-Seq report	1815316	94.82	5.18
PH7_3_S30_L002_R1_001 RNA-Seq report	2211535	95.75	4.25
For paired data, there are two reads in a pair.
Fragment counting statistics
Sample name	Mapped to genes %	Mapped to intergenic %
EV1_S31_L002_R1_001 RNA-Seq report	87.37	12.63
EV2_S32_L002_R1_001 RNA-Seq report	87.57	12.43
EV3_S33_L002_R1_001 RNA-Seq report	87.79	12.21
FI_1_S37_L002_R1_001 RNA-Seq report	85.77	14.23
FI_2_S38_L002_R1_001 RNA-Seq report	87.11	12.89
FI_3_S39_L002_R1_001 RNA-Seq report	86.52	13.48
FOH_1_S34_L002_R1_001 RNA-Seq report	87.07	12.93
FOH_2_S35_L002_R1_001 RNA-Seq report	87.56	12.44
FOH_3_S36_L002_R1_001 RNA-Seq report	87.78	12.22
PH4_1_S25_L002_R1_001 RNA-Seq report	86.3	13.7
PH4_2_S26_L002_R1_001 RNA-Seq report	86.26	13.74
PH4_3_S27_L002_R1_001 RNA-Seq report	87.19	12.81
PH7_1_S28_L002_R1_001 RNA-Seq report	87.4	12.6
PH7_2_S29_L002_R1_001 RNA-Seq report	86.7	13.3
PH7_3_S30_L002_R1_001 RNA-Seq report	86.25	13.75
Default counting scheme ('Fragment counts'): An intact pair is counted as one, broken pairs are ignored.
Strand specificity
Sample name	Forward % of reads mapped	Reverse % of reads mapped	Ignored reads (wrong strand)
EV1_S31_L002_R1_001 RNA-Seq report	1.13	98.87	0
EV2_S32_L002_R1_001 RNA-Seq report	0.89	99.11	0
EV3_S33_L002_R1_001 RNA-Seq report	0.75	99.25	0
FI_1_S37_L002_R1_001 RNA-Seq report	0.99	99.01	0
FI_2_S38_L002_R1_001 RNA-Seq report	0.89	99.11	0
FI_3_S39_L002_R1_001 RNA-Seq report	0.85	99.15	0
FOH_1_S34_L002_R1_001 RNA-Seq report	1.01	98.99	0
FOH_2_S35_L002_R1_001 RNA-Seq report	1.35	98.65	0
FOH_3_S36_L002_R1_001 RNA-Seq report	1.18	98.82	0
PH4_1_S25_L002_R1_001 RNA-Seq report	1	99	0
PH4_2_S26_L002_R1_001 RNA-Seq report	1.16	98.84	0
PH4_3_S27_L002_R1_001 RNA-Seq report	1	99	0
PH7_1_S28_L002_R1_001 RNA-Seq report	1.31	98.69	0
PH7_2_S29_L002_R1_001 RNA-Seq report	1.28	98.72	0
PH7_3_S30_L002_R1_001 RNA-Seq report	1.34	98.66	0
Strand specific setting: >90% of reads were mapped in the same orientation. Consider re-running the tool with a strand specific setting ("Forward"/"Reverse").
